# Centrosome-dependent microtubule organization sets the conditions for axon formation

**DOI:** 10.1101/2020.12.29.424696

**Authors:** Durga Praveen Meka, Oliver Kobler, Souhaila Wuesthoff, Birgit Schwanke, Christoph Krisp, Nessa Schmuelling, René Rueter, Tabitha Ruecker, Hartmut Schlüter, Eugenio F. Fornasiero, Froylan Calderon de Anda

## Abstract

Microtubule remodeling is critical during axon development when the more stable microtubules populate the axon. It is not completely understood, however, how this local cytoskeleton remodeling is coordinated. The centrosome, the main microtubule-organizing center (MTOC), has been suggested to be crucial for axon specification ^1–5^. Conversely, it was proposed that axon elongation is independent of centrosomal functions ^6^. Here we report that microtubule dynamics in early neurons follow a radial organization which establishes the conditions for the axon formation. Using high-resolution microscopy of early developing neurons, we demonstrate that few somatic acetylated microtubules are restricted near the centrosome. At later stages, however, acetylated microtubules spread out in the soma and concentrate in the growing axon. Furthermore, live-imaging of the microtubule plus-end binding protein EB3 in early differentiating neurons shows that growing microtubules have increased length and growth speed near the MTOC, suggesting local differences that might favor axon selection. Importantly, due to the lack of somatic stable/acetylated microtubules in early developing neurons, disruption of the F-actin cytoskeleton does not induce multiple axons, as it does at later stages of differentiation. Finally, we demonstrate that overexpression of the centrosomal protein 120 (Cep120), known for promoting microtubule acetylation and stabilization, induces multiple axons, while its downregulation decreases the content of proteins regulating microtubule dynamics and stability, hence hampering axon formation. Collectively, our data show that early centrosome-dependent microtubule organization contributes to axon formation.
