## Supplementary material for "Centrosome-dependent microtubule organization sets the conditions for axon formation": GSEA

### Sheet: Input_data
Gene Name
Map2	0.885065
Serbp1	0.399268
Mapk1	0.737281
Fdps	0.632562
Dpysl5	0.772645
Pcbp1	0.408353
Elavl2	1.05266
Cbx5	0.879217
Ewsr1	-0.648363
Epm2aip1	0.885902
Snx12	-0.403013
C1qbp	-1.30857
Pdia4	0.420015
Cyb5r3	-0.396526
G3bp1	0.455838
Dcx	0.558374
Hypk	-1.14779
Hmgn3	-0.458053
Stt3a	-0.212134
Rab2a	0.69341
Hmgcs1	1.1575
Vcp	0.275082
Rbm8a	-0.364121
Hmgn5	-0.656956
Hsp90ab1	0.279563
Mrfap1	-0.918439
Skp1	-0.923368
Mtco2	-0.380241
Gars1	-0.329634
Vapa	0.504385
H2aw	-1.03506
Tubb2b	0.607426
Tcea1	1.03237
Dpysl3	0.826478
Eef1a1	0.231501
Fkbp3	0.436975
Ndufs6	-0.836558
Dpysl2	0.526129
Mapre1	0.348524
Crmp1	0.425826
Prkar2b	0.652191
Nsfl1c	-0.270608
Prkar2a	0.69877
Tax1bp3	-0.569559
Fasn	0.213452
Chchd3	-0.341246
Gnao1	0.506951
Mapt	0.945971
Prdx6	-0.674198
Sod2	-1.02716
Anxa5	-0.45754
Hmgn1	-0.360457
Rpl13	0.237962
Rps5	0.147832
Cirbp	-0.506032
Map1b	0.459903
Ctnnbl1	-0.72018
Syncrip	0.369678
Tagap	-1.15104
Prdx3	-0.805979
Emd	0.96934
Rpl29	0.38295
Tubb5	0.566234
Tubb2a	0.559406
Psma6	0.235034
Dctn2	0.488464
Polr2e	-0.159925
Rad23b	-0.304931
Ndufs5	-0.475279
Eif5	0.705017
Crk	-0.627771
Rpl28	0.280981
Rcn2	-0.438398
Tuba1a	0.395017
Smu1	0.194631
Rps23	0.370831
Rps3a	0.247373
Ndufb4	-0.350043
Ndufb10	-0.298449
Mta2	0.338356
Bcl11a	0.836055
Hadha	-0.385649
Jpt1	-1.0916
Eny2	-0.253519
Nucks1	0.354619
Rpl18	0.356301
Edf1	0.343205
Pdha1	-0.302488
Arhgdia	-0.314739
Srsf9	-0.436299
Hck	0.320116
Ppp2r1a	0.21419
Rtn1	0.289308
Rpl8	0.246157
Calu	-0.348707
Zbtb18	0.486281
Slc25a3	-0.35524
Ptges3	0.240149
Rab11b	0.200142
Capza2	-0.30728
H2az2	-0.229843
Ube2l3	-0.276741
Rpl4	0.382903
Anxa2	-0.74932
Gba	-0.339293
Tubb3	0.576986
Tor1aip1	-0.400663
Trim28	0.389622
Erlin2	0.155835
Ndufb5	-0.311479
Tmpo	0.611744
Rars1	0.502055
Caprin1	0.349286
Ckb	0.291433
Uchl3	0.380651
Anxa3	-0.784808
Safb	0.382476
Rps25	0.209693
Znf207	-0.210895
Hnrnpc	0.279915
Banf1	0.599396
Atp5pf	-0.430094
Cox4i1	-0.202086
Tubb4b	0.339084
Ubtf	0.839968
Rpl19	0.26768
U2af2	0.269692
Nucb1	-0.242423
Gns	-0.377335
Rpl27	0.255129
Ywhah	0.192338
Arglu1	0.641866
P4hb	-0.173453
Uqcrb	-0.286857
H2ax	-0.235157
Chchd2	-0.533141
Ptma	-0.423245
Thrap3	0.200802
Snrnp70	0.257845
Ldhb	-0.168917
Atp5me	-0.337855
Hmga1	-0.29885
Rpl32-ps	0.235794
Psmd9	-0.34394
Fus	0.240452
Septin7	0.427071
Ndufs8	-0.328264
Hdgf	-0.282159
Bax	-0.490476
Krt13	-1.266
Pgk1	-0.159185
Api5	0.245665
Ergic1	0.387427
Rplp2	-0.221606
Ssr4	-0.60447
Cbx3	-0.336788
Ndufa13	-0.337579
Nme2	0.243351
Sf3b4	-0.536245
Pabpn1	-0.403227
Macroh2a2	0.202197
Ncbp2	-0.26013
Rab3a	-0.188667
Vamp2	-0.702634
Srsf10	-0.350869
H1-0	-0.189247
Vdac2	-0.366564
Uqcrh	-0.336421
Ddb1	-0.199435
Rpl7	0.242078
Rps11	0.213518
Rps9	0.152677
Luc7l	0.382609
S100a6	-0.588345
Ubap2l	0.209359
Cfl1	0.21051
Arpc1b	-0.347924
Ryr2	-1.04781
Bzw1	0.356233
Cnpy2	-0.149452
Srsf7	-0.217347
Matr3	0.296259
Nudc	0.279857
Ctnna2	0.694576
Ptbp1	-0.349898
H1-5	0.161883
Sec11a	-0.37053
Aco2	-0.274649
Rpl9	0.273333
Ap2m1	0.321897
Ctsz	-0.903953
Etfb	-0.367995
Erp29	-0.370822
Eif1ax	0.299443
Atp5f1c	-0.58309
Hdac2	0.26006
Gar1	-0.415547
Lmna	-0.616858
Acat2	0.283048
Ndufb3	-0.582408
Set	-0.181516
H3-3a	-0.360474
Prpf19	0.304282
Actn4	-0.277329
Opa3	-0.312744
Gdi1	0.281649
Rpsa	0.280816
Rpl5	0.182095
Mat2a	0.28574
Ctsb	-0.613989
Hmgb1	0.305204
Tcerg1	0.154685
Ergic3	-0.466731
Dnajc5	-0.409044
Rpl10a	0.487536
Idh1	0.296489
Hsph1	0.321197
Ppm1g	-0.235933
Srm	0.341833
Usp7	-0.410415
Rpl23a	0.203611
Fkbp4	0.190099
Rnh1	-0.26804
Eif6	-0.550095
Rps4x	0.153136
Ndufs7	-0.322193
Lmnb1	0.192581
Tcp1	0.102475
Kif5c	0.423205
Lrp1	-0.516297
Rpl37	0.450548
Serpina1f	-0.342666
Pgam1	0.321088
Rps28	0.374007
Ddx5	0.241911
Dad1	-0.451495
Rps2	0.256594
Znf512	0.246513
Cnga3	-1.10721
Ap2a2	0.26961
Sf3b3	-0.202521
Mrps28	-0.583192
Tp53bp1	0.20049
Rpl17	0.26339
Cltb	0.292886
Pgd	-0.192986
Cpsf7	0.50789
Tmsb10	-0.274065
Cct5	0.141424
Ruvbl1	-0.223932
Ndufv2	-0.771198
Marcks	0.326608
Tm9sf4	-0.299652
Rpl34	0.265434
Gnb2	-0.165717
Septin2	-0.505663
Snrpf	-0.433718
Plek	0.809857
Elavl3	0.206938
Crocc	0.10841
Rps19	0.225937
Rps6	0.156153
Copb1	-0.31243
Manf	0.284008
Atp1a1	-0.185081
Calr	-0.124503
Eif4h	0.225053
Pfn1	-0.202729
Ddx3x	0.264548
Epdr1	-0.663759
Ywhaq	0.14497
Eef2	0.160382
Spcs2	-0.703818
Hnrnpa3	-0.199154
Rlbp1	0.452649
Hsp90b1	0.101101
Aldoc	0.202218
Slc25a4	0.157125
Prxl2a	-0.357615
Src	0.843642
Rpl22	0.151777
Col3a1	0.468826
Prdx1	-0.245075
Map4	0.370315
Ubqln1	-0.168491
Rpl30	-0.141259
Psmc5	0.215914
Pgam5	0.372454
Rpn2	-0.236564
Septin3	1.06955
Ak3	-0.228782
Hnrnpa2b1	-0.16229
Glyr1	0.294409
Rps3	0.145193
Hexb	-0.461595
Lzic	-0.291865
Lta4h	-0.624831
Naa15	0.36825
Nfib	0.2787
Rpl18a	0.19081
Hist2h2bb	0.193998
Rbmxl1	0.299012
Rps12	0.134215
S100a16	-0.62923
Sumo2	-0.185767
Supt16h	0.161842
Ccdc58	-0.247649
Hnrnpk	0.154163
Hsp90aa1	0.131119
Map1lc3a	0.31482
Cbfb	0.307893
Pfdn6	-0.348233
Adrm1	-0.468006
Rbm26	-0.406681
Slc25a12	-0.242391
Rcc2	-0.192719
U2af1	0.116979
Lsm7	-0.240409
Cnpy3	0.213916
Nmral1	0.175574
Srsf5	-0.268048
Meaf6	-0.249426
Rbp1	0.278147
Ddah1	-0.263488
Baz1b	-0.367847
Sfpq	0.18285
Ahcyl1	0.369042
Psmc4	0.248318
Dek	0.358567
Gnai2	-0.332414
Ndufs4	-0.342244
Eif5a	-0.107613
Uba1	0.179568
Tkt	0.16869
Hmgb2	0.153133
Hspa1a	-0.89858
Dpy30	-0.373682
Pcbp2	0.223795
Cdc26	-0.261002
Ctsd	-0.629396
Cbx1	-0.482518
Lgmn	-0.618143
Ncl	0.133335
Ipo5	0.254149
Ywhab	-0.11372
Hspa8	0.116344
Lsm3	-0.42528
Tmed2	-0.491108
Elavl4	0.20624
Ak2	0.231328
Uchl5	0.30911
Atp5pd	-0.447167
Tra2a	-0.181359
Fubp1	0.19556
Ndufa8	-0.147684
Blvrb	-0.493027
Vps26a	-0.491645
Ilf2	0.224938
Pa2g4	0.152397
Stx1b	0.419133
Psmd2	0.272345
Luc7l3	-0.177281
Dbi	-0.235557
Ptpn6	-0.393529
Chmp5	0.183435
Cltc	-0.115453
Dbn1	-0.16152
Fip1l1	-0.232812
Snrpe	0.162072
Supt5h	0.401894
Psma7	0.158342
Sub1	-0.158057
Cct7	0.127636
Fkbp1a	-0.793226
Pdia6	0.190776
Psip1	0.105152
Phb2	-0.154625
Dcps	-0.729393
Gsdma	-0.647801
Ddx39a	-0.126099
Bcap31	-0.386172
Arf3	-0.200062
Abce1	-0.218537
Oxct1	0.22637
Gdi2	0.0981321
Ncam1	0.319103
Anp32b	0.39699
Myo6	-0.358849
Dsc1	-0.731992
Ddx17	0.205324
Npepps	-0.224816
Cct8	0.165734
Ndufa9	-0.226504
Cox6c	-0.0886392
Lcp1	-0.572399
Tardbp	0.221622
Prdx2	-0.109941
Ctbp1	0.134899
Tmx4	-0.283306
Psma1	0.321538
Actl6a	0.291693
Sod1	-0.151175
Eif4e	-0.21193
St13	-0.144202
Ldha	-0.142583
Rab8a	-0.328446
Psmb6	-0.10829
Dnph1	-0.423595
Cct4	0.140653
Cdc42	-0.192595
Khdrbs1	0.159437
Cand1	0.132822
Arg1	-0.691781
Lgals1	-0.48141
Ubxn1	0.161028
Stxbp1	0.147496
Tomm70	-0.221803
Rpl35	0.299271
Tgm1	-0.512974
Acad9	-0.18287
Glo1	-0.140888
Stmn1	0.189129
Rpl36a	0.185008
Rnf220	-0.408909
Rps18	0.110315
Ppid	0.533877
Rpl10l	0.219736
Spin1	-0.153767
Tma7	-0.293993
Cox6b1	-0.161473
Prkar1a	-0.477784
Rpl6	0.178416
Chmp1b1	0.17621
Clta	-0.125465
Ppp1r7	0.287184
Wdr18	0.27064
Copa	-0.541567
Eif3i	0.100651
Phf5a	-0.201109
Atp5f1e	-0.137205
Usp14	0.27744
Lamp1	-0.539518
Ppm1b	0.398189
Krt80	-0.388071
Vps35	-0.699162
Crip2	0.206237
Ogfr	-0.272198
Chtop	0.412238
Rpl23	0.292772
Pygb	-0.148096
Cct2	0.1274
Ddah2	-0.156904
Rpl12	0.209217
Meis2	0.432193
Bbc3	-0.549117
Scp2	-0.242874
Marcksl1	0.228284
Flnc	0.475685
Vars1	0.513906
Tpt1	-0.0763429
Add2	0.516907
Srp68	-0.275784
Hspe1	-0.223058
Nasp	0.0998419
Ftl1	0.357675
Ddx1	0.250559
Atp6v1b2	-0.156209
Rbm14	-0.106788
Prpf4	-0.393616
Pgm2	-0.315137
Bcl7a	-0.113937
Myef2	0.141656
Mecp2	-0.214644
Eif3d	-0.165932
Eef1g	0.0687174
Lamp2	-0.452943
Anxa6	-0.243416
Gpi	-0.144459
Rtcb	-0.27926
Stip1	0.0796301
Crybb1	-0.411286
Map4k4	-0.503194
Cyb5a	0.259114
Dnm1l	0.284351
Psmc6	0.301391
Canx	-0.166279
Srsf4	0.139133
Rpl11	-0.233431
Tbl1xr1	-0.188881
Actr3	-0.301982
Polr2d	-0.147484
Zmym4	-0.158796
Acly	-0.164714
Uchl1	0.083308
Khdrbs3	0.153898
Cbr1	-0.10955
Copb2	-0.250869
Ilf3	-0.145081
Rbm4b	-0.130071
Tpi1	0.122843
Atp5f1a	-0.0938482
Uba52	0.0951711
Ccar2	0.149259
Gpm6a	0.226541
Sgta	0.243275
Rnps1	0.21171
Sarnp	-0.139942
Poldip3	-0.308049
Slc25a22	0.267897
Sptbn1	0.248155
Pcp4	-0.309152
Rps7	0.0988723
Got2	-0.129262
Phpt1	-0.149996
Park7	-0.167384
Ctbp2	-0.165734
Hspb1	-0.629132
Gmfb	-0.140067
Rpl21	0.327191
Chmp2b	-0.296938
Cend1	-0.267874
Rbm3	-0.159579
Eif2s1	-0.176968
Magohb	0.157732
Pebp1	-0.126979
Xpo1	0.0850766
Rbm39	-0.236799
Acin1	0.226537
Fscn1	0.132606
Capns1	0.654394
Arhgdib	-0.309609
Fbll1	-0.268142
Actg2	0.190646
Ist1	0.290044
Cmpk1	-0.108949
Ube2n	0.247205
Cisd2	0.191864
Rplp0	0.0739254
Eif1	-0.132757
Rpl15	0.0992678
Itgb3	-0.495796
Ndufa4	0.206567
Ndufa12	-0.282762
Mrpl12	-0.144153
Tagln2	-0.236171
Htatsf1	-0.162748
Timm10	-0.222276
Rab1b	0.171863
Snrpb2	0.162626
Psmd5	0.219177
Akr1b1	0.211005
Txnl1	-0.260831
Ppp1ca	0.317477
Sart1	-0.149569
Plec	0.0916564
Hdgfl3	0.140989
Ppib	0.0412075
Acat1	0.154964
Carm1	-0.161596
Phgdh	-0.0930146
Rtn4	0.144984
Elavl1	0.115817
Gtf2i	0.134513
Ncoa5	0.143172
Eif4g1	0.643308
Echs1	0.223401
Hdgfl2	-0.214365
Rac3	-0.0946166
Arl8a	-0.296198
Pias3	0.113795
Hyou1	0.105363
Cep170	0.218332
Snx2	-0.289042
Ipo4	-0.333121
Nono	0.131978
Eif4a2	0.187234
Hnrnph1	-0.117373
Wdr1	-0.112105
Slc25a5	-0.0862643
Ubl5	-0.164152
Mtnd2	-0.269091
Cdc37	-0.203664
Psma5	0.151339
Rpl26	0.0707058
Trappc3	-0.138923
Dsp	-0.468559
Lmnb2	0.079869
Zscan21	0.246848
Mesd	-0.217834
Nexn	0.602
Atp5md	0.0980351
Smc1a	0.223707
Cpped1	-0.227163
Kif27	-0.290075
Ddx42	0.191297
Atp5po	-0.159268
Pafah1b3	0.130706
Arf4	-0.142897
Cotl1	-0.159266
Ssbp1	0.128078
Jup	-0.45837
Cds2	-0.197642
Cnbp	0.168972
Rps13	0.0842821
Top1	0.116488
Glrx3	0.0733964
Hp1bp3	0.0541183
Pspc1	-0.106018
Abracl	0.379967
Rtn3	0.189182
Ptbp2	0.144209
Hpca	0.1295
Ywhag	0.0967993
Tufm	0.0810004
Prmt1	-0.111783
Sucla2	-0.334774
Sf3b6	-0.108714
Lims1	0.426578
Mlec	-0.111522
Gtf2f2	0.145999
Rcn1	-0.129339
Fabp5	-0.165138
Hnrnpa0	0.0741765
Hars1	0.164477
Hnrnpa1	0.0882866
Umps	-0.249928
Tpr	0.0775319
Tril	-0.279963
Hsd17b12	0.0937094
Ranbp1	-0.158222
Ap1m1	0.142997
Hsd17b4	-0.0840515
Clic1	0.265604
Psmd8	-0.208067
Lrpprc	0.192603
Top2b	-0.0960686
Vim	0.213155
Mdh2	-0.105295
Fxr2	-0.137689
Pfn2	-0.0697108
Usp5	0.0979984
Vapb	0.112708
Sae1	0.139709
Snd1	-0.176864
Psmd13	-0.1669
Wasf2	0.324896
Ddx21	-0.109649
Hnrnpm	0.0973149
Psma3	0.0620353
Rhob	-0.161153
Gnb1	0.0899579
Cyria	0.193924
Macroh2a1	-0.142444
Cfl2	-0.128383
Uqcrc2	-0.140152
Rsu1	0.343537
Hnrnpu	0.0605792
Eif2s3x	0.106804
Emc2	0.122491
Ap1s2	-0.364692
Dynll1	0.140158
H1-4	-0.0779537
Ezr	0.0614842
Rbbp4	0.0506176
Hal	-0.208212
Tceal5	0.17493
Sf3a3	0.133794
Ssb	0.192189
Acads	-0.254592
Snw1	0.112879
Psmb4	-0.146917
Eif4a1	0.0714211
Glg1	-0.115088
Elob	0.139876
Psmd14	0.111386
Pdxp	-0.157083
Ncln	0.475989
Aldoa	-0.0744602
Cwc15	-0.139459
Csde1	0.154724
Rpl38	-0.184484
Rps21	0.17345
Grb2	0.125337
Puf60	-0.194044
Smarcb1	0.226777
Psme2	-0.141548
ATP5IF1	-0.0923181
Rpl24	0.19177
Nr2f1	0.135205
Anp32a	0.0862471
Tia1	-0.115375
Rnmt	-0.0877172
Slc25a1	-0.1589
Selenoh	-0.235653
Sh3bgrl	-0.109506
Cdkn1b	0.0956427
Ptpn1	0.143419
Prkcsh	-0.061857
Eif3a	-0.249229
Apex1	-0.11172
Acbd3	-0.145273
Cct6a	0.0881158
Lasp1	-0.096238
Aldh2	-0.160423
Znf148	0.181492
Idh3a	0.255625
Suclg1	-0.334039
Ube2m	0.0805875
Rad21	0.236939
Cnn2	0.16789
Ddost	-0.0446926
Sec31a	-0.124952
Immt	-0.064189
Snrpc	-0.161905
Flnb	-0.275759
Sptan1	0.0751724
Ruvbl2	0.111455
Psme1	0.0868352
Fam107b	-0.138783
Dpep3	-0.323577
Myh10	0.164957
Sec61b	-0.230574
Ssr1	-0.0860353
Eno1	0.060583
Naca	0.0697741
Rab7a	-0.0776587
Eif3b	0.239636
Pstpip2	0.290478
Pgrmc2	-0.109061
Cyc1	-0.0700151
Mybbp1a	0.0817779
Arf5	-0.240181
Hnrnpf	0.084465
Rab6a	0.0464173
Dsg1a	-0.257891
Bub3	0.0872551
Serpinh1	-0.305671
Rpl13a	0.0665128
Palm	0.0997871
Shmt2	0.0927763
Fis1	-0.157919
Ssbp3	0.108249
Tjp2	0.425771
Cct3	0.058376
Clint1	-0.113422
Hspa9	0.0777283
Cxadr	-0.106132
Aprt	-0.120093
Tpm4	0.221188
Sars1	0.136321
Nop16	0.123818
Aco1	-0.168917
Snrpa	0.048745
Phb	-0.0555406
Pabpc1	0.0905376
Smarca4	-0.121891
Uba2	0.0558833
Vbp1	-0.117416
Tsc22d1	0.174988
Txndc5	0.063002
Eftud2	0.0539714
Erp44	-0.0483892
Efhd2	-0.0920986
Cse1l	-0.0694809
Mfap1b	-0.122163
Arpc4	-0.113109
Copz1	-0.186491
Acp1	0.124358
Hmg20a	0.120407
Fads1	0.121628
Gapdh	-0.048924
Scrn1	0.0677842
Ogt	-0.197295
Capzb	-0.148858
Tuba8	0.288422
Crkl	0.068375
Prpf8	0.0502668
Hnrnpdl	-0.0518529
Smarcc2	0.0661929
Glud1	0.117635
Psma4	-0.0637409
Mdh1	0.0392473
Rps8	0.0369235
Pacsin2	-0.0775235
Myl9	0.36513
H1-2	0.0545049
Uso1	-0.0930933
Sugt1	0.113203
Nfix	-0.156413
Nelfe	-0.204876
Adh5	0.0667452
Csrp1	0.13171
Cd36	0.322783
Ndufs3	0.118304
Cstf1	0.123375
Ran	0.0364074
Tial1	0.0784322
Znf22	-0.139099
Gnai3	-0.130848
Atp5f1b	-0.0523656
Trim2	0.0931926
Cavin2	0.25055
Myl6	0.0918656
H1-1	0.0411898
Pkm	-0.0416298
Smarce1	-0.0736424
Dars1	0.106134
Ehd1	-0.152887
Srsf1	-0.0372808
Ube2g2	0.10187
Rpn1	0.0871653
Hspa5	-0.0540921
Rap1b	0.13808
Ensa	0.211073
Trim33	0.265349
Ppp2ca	-0.133161
Nudt3	-0.0557855
Gstp1	-0.134896
Hadhb	-0.157375
Prep	-0.0477596
Chmp4b	0.0493273
Anxa7	-0.139213
Pdgfa	0.199224
Pmpcb	-0.288452
Snx6	-0.0472471
Mtpn	-0.111768
Cs	-0.0561385
Prpf31	-0.150681
Fen1	-0.068815
Uqcrfs1	0.0387009
Atp2a2	-0.0306349
Psmb1	0.0606197
Cat	0.0774533
Carhsp1	0.0753808
Jakmip1	0.119881
Ramac	-0.0457382
Snrpg	-0.134616
Sar1a	0.112192
Pkp1	-0.227707
Ywhaz	0.0428001
Strap	-0.031523
Psmb5	-0.0309915
Mpst	0.100577
Smc3	0.0651171
Arl3	0.0638616
Mcm7	-0.094273
Hprt1	-0.140323
Tra2b	0.0406796
Hnrnpl	0.0704683
Acot4	-0.110003
Mcm6	0.117202
Sepsecs	-0.0777236
Srsf2	-0.0453939
Glod4	0.177362
Tmed4	0.0734026
Arpc3	-0.0640136
Anp32e	0.0344758
Ilkap	-0.0546103
Ilk	0.161251
Amh	0.197987
Psat1	0.0869026
Tubb1	0.250831
Rps20	-0.0328966
Nudt2	-0.133843
Hnrnpab	-0.0684193
Arpc5	0.0436475
Brox	0.0845496
Rpl3	0.0664942
Sbds	-0.10766
Rcc1	0.0465034
Dpp3	0.115477
Fga	0.16863
Hnrnpul2	-0.0285005
Bles03	-0.0609246
Bin1	0.153495
Rps24	0.0646633
Psmc3	0.0517796
Rps14	0.0627247
Pea15	0.0918636
Fkbp2	0.0615156
Hnrnpll	0.061368
Nap1l4	0.0394118
Rps26	-0.0499781
Psmc2	0.038877
Nipsnap1	0.108034
Snrnp200	-0.035723
Snrpd3	-0.0539217
Cenpv	-0.0409384
Thbs1	0.185955
Srsf3	-0.0219281
Msn	-0.0450024
Nomo1	0.0790619
Hmgb3	-0.0627732
Sin3a	0.10176
Rps15a	0.0265657
Myh9	-0.109383
Sf1	-0.0305097
Eif3c	0.0928971
Polr2h	0.107672
Gap43	0.121085
Ube2d1	-0.0464087
Cpsf1	0.109297
Eif4a3	-0.0204102
Pld3	-0.0414673
Cndp2	-0.0850052
Coro1c	-0.0543211
Rpl7a	0.0343446
Psmd11	0.0273395
Flna	0.113236
Creb1	0.0455897
Cfdp1	-0.0528126
Ppa1	-0.0316389
Tmed9	0.0229895
Ahcy	0.0436941
Mapre2	-0.0881858
S100a14	-0.111187
Pgp	0.0699927
Fermt3	0.11822
Pin4	-0.0898768
Vdac1	-0.0665831
Npm1	-0.0204334
Kif2a	0.0555183
Rpl14	-0.0158905
Tuba4a	0.114771
Otub1	0.0279688
Maoa	0.0549745
Tm9sf2	0.0544521
Eif3l	0.0464249
Dync1li2	-0.0625992
Rab5a	0.0319553
Pdia3	0.0393963
Myl12b	0.135494
Nop56	-0.0499383
Dync1i2	0.0417535
Psap	-0.10292
Rab1A	-0.00871832
Kank4	-0.046225
RTRAF	0.0375071
Erh	0.0927544
Psmb7	0.0333296
Hmgn2	-0.0246885
Lrpap1	-0.0490261
Rps10	0.0516306
Rps27l	0.0542084
Atp5f1d	-0.0917649
Napa	0.0331573
Iars1	0.0334604
Hnrnpd	0.0287436
Casp3	-0.111263
Hcfc1	0.0996434
Snrpd1	-0.0354729
H4c1	0.0184189
Ddx39b	-0.0180588
Kars1	-0.0678052
Fhl1	0.0568985
Plrg1	0.0439435
Eif3g	-0.0198601
Atp5mc1	-0.0310899
Sf3b1	-0.00958833
Impa1	-0.0158414
H1-3	-0.0220631
Ywhae	0.0158744
Lsm8	-0.07089
Taldo1	-0.0173135
Idh2	0.0312684
Gstm5	-0.0370125
Rab10	0.0363641
Tpm3	0.0544853
Pfdn1	-0.0110979
Cox5a	-0.0595558
Srsf6	0.0201499
G6pdx	0.0216275
Aldh6a1	0.0672411
Ssrp1	-0.0149409
Hint1	0.04622
Dhx15	-0.0245507
Tmed10	-0.0503885
Ganab	-0.0138023
Dnajc8	0.0157607
Rpl27a	-0.0408936
Dhx9	-0.0112626
Ndufs1	-0.026369
Rhoa	0.0242395
Mogs	-0.0383802
Actr1a	0.0424125
Scarb2	-0.034304
Sec22b	-0.0223452
Khsrp	-0.0169124
Myh14	-0.0777497
Dlst	0.0325521
Rab14	0.0234139
Get3	-0.0201174
Hsd17b11	0.0397443
Stom	-0.08067
Fabp7	-0.0289182
Hist3h2ba	0.0142944
Dstn	-0.0167424
Lsm14a	-0.0210425
Vps4a	-0.0375807
Ptms	0.0238827
Adprh	-0.0165463
Kpnb1	0.0240039
Rpl31	0.0121482
Cox5b	-0.0306676
Cstf2	0.010159
Akr1a1	-0.0166956
Por	0.0441724
Ap2b1	0.015981
Atrx	0.0258394
Hk1	0.0101529
Tbca	0.0123053
Lrrc59	-0.0225221
Nbea	-0.0332294
Aldh18a1	0.0237881
Prpf40a	0.0242448
Calm2	0.0178749
Ppia	0.00798936
Bclaf1	0.0194066
Lonp2	-0.0451379
Eif3h	0.03131
Gspt1	0.0210066
Sdhb	-0.0178709
Hspa4	-0.0123665
Pbdc1	-0.0118695
Pgrmc1	-0.0132476
Numa1	-0.0101023
Coro1b	0.0129267
Atxn2l	-0.0276425
Asf1a	0.0161331
Snx30	0.0365777
Hnrnpul1	-0.0284811
Fto	-0.0214434
Ybx1	0.00833648
Hdac1	-0.0131641
Atp5mf	-0.0258089
Nudt21	0.0181064
S100a4	0.0354005
Psmd3	0.0231231
Kat6a	0.014948
Got1	-0.0295127
Cap1	-0.015299
Psmd1	0.0122184
Fgg	-0.0438563
Actn1	0.0226544
Hspd1	0.00865417
Pdap1	0.0109805
Vcl	0.0307825
Myg1	0.0150152
H3c1	-0.00424418
Parp1	-0.0125713
Pgk2	-0.0204372
Coro1a	-0.00884824
Ube2v1	0.00468096
Tagln3	0.0116396
Basp1	-0.0137792
Rps16	-0.0104381
Actr2	0.0366218
Rack1	0.00718647
Dync1h1	0.0103677
Atp5pb	-0.00775875
Rdx	-0.00958743
Smarca5	-0.00526811
Pfdn2	-0.00869079
Hba	0.0215682
Farsb	-0.00827822
Polr2c	0.0155184
Rbmx	-0.0048093
Eef1d	-0.00498799
Sh3bgrl3	0.00867481
Ivd	-0.0132624
Eef1b	-0.00374445
Uqcrc1	-0.00495172
Atp6v1a	0.00596435
Parvb	0.0176569
Txn	-0.00645816
Pnn	-0.00538626
Ube2d3	0.00214609
Sap18	-0.00211151
Csnk2a1	-0.00511106
Timm13	-0.00398777
Rbm25	0.00356877
Fgb	0.00843099
Snrpd2	0.000669992
Alyref	0.00385976
Cdv3	-0.00273297
Dcakd	0.00233107
Raly	-0.000623888
Arhgap35	0.00304208
Tln1	-0.00182104
Atp6v1e1	-0.00160514
Ppp2r2a	0.000402537
Nolc1	-0.000195378
Arpc1a	-3.9196e-05

### Sheet: GSEA_Biological_process
geneSet	description	link	enrichmentScore	normalizedEnrichmentScore	pValue	FDR	size	plotPath	leadingEdgeNum	leadingEdgeId	userId
GO:0061564	axon development	http://amigo.geneontology.org/amigo/term/GO:0061564	0.6652	2.36488	0	0	39	./Project_wg_result1598624688_GSEA/GO_0061564.png	19	17762;17756;14025;65254;12386;73710;68810;22152;13193;12934;17755;12933;16574;67891;17967;71955;14567;15516;18028	Bcl11a;Crmp1;Ctnna2;Dcx;Dpysl2;Dpysl5;Gdi1;Hsp90ab1;Ist1;Kif5c;Map1b;Map2;Mapt;Ncam1;Nexn;Nfib;Rpl4;Tubb2b;Tubb3
GO:0097485	neuron projection guidance	http://amigo.geneontology.org/amigo/term/GO:0097485	0.781788	2.08433	0	0.00976712	13	./Project_wg_result1598624688_GSEA/GO_0097485.png	9	65254;73710;68810;22152;12934;12933;16574;17967;18028	Crmp1;Dpysl2;Dpysl5;Kif5c;Ncam1;Nexn;Nfib;Tubb2b;Tubb3
GO:0055074	calcium ion homeostasis	http://amigo.geneontology.org/amigo/term/GO:0055074	-0.682332	-2.01571	0	0.010179	24	./Project_wg_result1598624688_GSEA/GO_0055074.png	10	27061;15170;11747;15212;12028;16416;170770;12306;14225;20191	Anxa2;Anxa5;Bax;Bbc3;Bcap31;Fkbp1a;Hexb;Itgb3;Ptpn6;Ryr2
GO:0072503	cellular divalent inorganic cation homeostasis	http://amigo.geneontology.org/amigo/term/GO:0072503	-0.682332	-2.01571	0	0.010179	24	./Project_wg_result1598624688_GSEA/GO_0072503.png	10	27061;15170;11747;15212;12028;16416;170770;12306;14225;20191	Anxa2;Anxa5;Bax;Bbc3;Bcap31;Fkbp1a;Hexb;Itgb3;Ptpn6;Ryr2
GO:0060560	developmental growth involved in morphogenesis	http://amigo.geneontology.org/amigo/term/GO:0060560	0.674164	2.00595	0	0.0159826	20	./Project_wg_result1598624688_GSEA/GO_0060560.png	11	17762;17756;14025;13193;12934;17755;21849;67891;71955;14567;15516	Bcl11a;Dcx;Dpysl2;Gdi1;Hsp90ab1;Ist1;Map1b;Map2;Mapt;Rpl4;Trim28
GO:0002263	cell activation involved in immune response	http://amigo.geneontology.org/amigo/term/GO:0002263	-0.882784	-2.032	0	0.0218121	9	./Project_wg_result1598624688_GSEA/GO_0002263.png	5	16852;16783;18826;22318;11745	Anxa3;Lamp1;Lcp1;Lgals1;Vamp2
GO:0051235	maintenance of location	http://amigo.geneontology.org/amigo/term/GO:0051235	-0.641913	-1.89972	0	0.0389891	25	./Project_wg_result1598624688_GSEA/GO_0051235.png	16	13660;56320;57320;18643;13167;11749;19240;15170;11747;15212;16852;12028;16416;170770;14225;20191	Anxa5;Anxa6;Bax;Bbc3;Dbi;Dbn1;Ehd1;Fkbp1a;Hexb;Itgb3;Lgals1;Park7;Pfn1;Ptpn6;Ryr2;Tmsb10
GO:0045666	positive regulation of neuron differentiation	http://amigo.geneontology.org/amigo/term/GO:0045666	0.570063	1.90485	0	0.0481696	31	./Project_wg_result1598624688_GSEA/GO_0045666.png	17	17762;14025;22240;208643;73710;13193;17755;67891;53872;28000;71955;74006;14567;18103;13627;12631;15572	Bcl11a;Caprin1;Cfl1;Dcx;Dnm1l;Dpysl3;Eef1a1;Eif4g1;Elavl4;Gdi1;Ist1;Map1b;Mapt;Nme2;Prpf19;Rpl4;Tubb2b
GO:0002443	leukocyte mediated immunity	http://amigo.geneontology.org/amigo/term/GO:0002443	-0.700162	-1.86778	0.00191205	0.0534396	15	./Project_wg_result1598624688_GSEA/GO_0002443.png	6	15170;16783;12928;11846;22318;11745	Anxa3;Arg1;Crk;Lamp1;Ptpn6;Vamp2
GO:0070661	leukocyte proliferation	http://amigo.geneontology.org/amigo/term/GO:0070661	-0.751933	-1.84717	0.00190476	0.0610738	12	./Project_wg_result1598624688_GSEA/GO_0070661.png	5	15170;19084;12028;11846;14225	Arg1;Bax;Fkbp1a;Prkar1a;Ptpn6
GO:0072511	divalent inorganic cation transport	http://amigo.geneontology.org/amigo/term/GO:0072511	-0.617326	-1.81266	0.00511945	0.0817953	23	./Project_wg_result1598624688_GSEA/GO_0072511.png	9	14678;15170;11747;12028;16416;170770;12306;14225;20191	Anxa2;Anxa5;Bax;Bbc3;Fkbp1a;Gnai2;Itgb3;Ptpn6;Ryr2
GO:0048638	regulation of developmental growth	http://amigo.geneontology.org/amigo/term/GO:0048638	0.550298	1.84461	0.00228833	0.0827541	32	./Project_wg_result1598624688_GSEA/GO_0048638.png	12	17762;17756;14025;110196;13193;12934;17755;67891;17967;71955;14567;15182	Bcl11a;Dcx;Dpysl2;Fdps;Gdi1;Hdac2;Ist1;Map1b;Map2;Mapt;Ncam1;Rpl4
GO:0010257	NADH dehydrogenase complex assembly	http://amigo.geneontology.org/amigo/term/GO:0010257	-0.737	-1.78857	0.0018315	0.0899142	11	./Project_wg_result1598624688_GSEA/GO_0010257.png	10	229211;66108;68342;66046;75406;225887;67184;17993;595136;66495	Acad9;Ndufa13;Ndufa9;Ndufb10;Ndufb3;Ndufb5;Ndufs4;Ndufs5;Ndufs7;Ndufs8
GO:0007005	mitochondrion organization	http://amigo.geneontology.org/amigo/term/GO:0007005	-0.510501	-1.78858	0.00165563	0.101153	50	./Project_wg_result1598624688_GSEA/GO_0007005.png	20	73078;68342;66046;403187;75406;225887;67184;14466;66075;17993;595136;12028;14004;170770;66495;16905;65114;11757;407785;20656	Bax;Bbc3;Chchd2;Chchd3;Gba;Lmna;Ndufa13;Ndufb10;Ndufb3;Ndufb5;Ndufs4;Ndufs5;Ndufs6;Ndufs7;Ndufs8;Opa3;Pmpcb;Prdx3;Sod2;Vps35
GO:0045927	positive regulation of growth	http://amigo.geneontology.org/amigo/term/GO:0045927	0.544798	1.77137	0.00456621	0.11543	27	./Project_wg_result1598624688_GSEA/GO_0045927.png	11	17762;14025;208643;110196;13193;17755;67891;17967;71955;14567;13205	Bcl11a;Dcx;Ddx3x;Eif4g1;Fdps;Gdi1;Ist1;Map1b;Mapt;Ncam1;Rpl4
GO:0031346	positive regulation of cell projection organization	http://amigo.geneontology.org/amigo/term/GO:0031346	0.509295	1.79601	0	0.118833	40	./Project_wg_result1598624688_GSEA/GO_0031346.png	18	17762;20779;14025;22240;73710;13193;17755;67891;53872;242687;71955;74006;14567;18103;13627;234267;12631;15572	Bcl11a;Caprin1;Cfl1;Dcx;Dnm1l;Dpysl3;Eef1a1;Elavl4;Gdi1;Gpm6a;Ist1;Map1b;Mapt;Nme2;Rpl4;Src;Tubb2b;Wasf2
GO:0032535	regulation of cellular component size	http://amigo.geneontology.org/amigo/term/GO:0032535	0.473194	1.77516	0.00239808	0.126972	55	./Project_wg_result1598624688_GSEA/GO_0032535.png	13	17762;17756;14025;56193;13193;12934;11519;17755;67891;11773;71955;14567;15516	Add2;Ap2m1;Bcl11a;Dcx;Dpysl2;Gdi1;Hsp90ab1;Ist1;Map1b;Map2;Mapt;Plek;Rpl4
GO:0097066	response to thyroid hormone	http://amigo.geneontology.org/amigo/term/GO:0097066	-0.839819	-1.74529	0.00932836	0.141233	6	./Project_wg_result1598624688_GSEA/GO_0097066.png	4	14466;11747;13030;12306	Anxa2;Anxa5;Ctsb;Gba
GO:0007229	integrin-mediated signaling pathway	http://amigo.geneontology.org/amigo/term/GO:0007229	0.606782	1.58438	0.028103	0.262513	13	./Project_wg_result1598624688_GSEA/GO_0007229.png	4	20779;56193;12825;110829	Col3a1;Lims1;Plek;Src
GO:0060359	response to ammonium ion	http://amigo.geneontology.org/amigo/term/GO:0060359	0.569721	1.59769	0.0315315	0.263071	17	./Project_wg_result1598624688_GSEA/GO_0060359.png	6	26413;12934;14681;17967;66734;15516	Dpysl2;Gnao1;Hsp90ab1;Map1lc3a;Mapk1;Ncam1

### Sheet: GSEA_Cellular_component
geneSet	description	link	enrichmentScore	normalizedEnrichmentScore	pValue	FDR	size	plotPath	leadingEdgeNum	leadingEdgeId	userId
GO:0005874	microtubule	http://amigo.geneontology.org/amigo/term/GO:0005874	0.613029	2.34957	0	0	53	./Project_wg_result1598624913_GSEA/GO_0005874.png	21	13726;17762;17756;73710;22152;22154;22151;13193;12934;69654;17755;16574;22142;17758;13589;227613;15505;66734;53857;74006;18221	Dctn2;Dcx;Dnm1l;Dpysl2;Emd;Hsph1;Kif5c;Map1b;Map1lc3a;Map2;Map4;Mapre1;Mapt;Nudc;Tuba1a;Tuba8;Tubb2a;Tubb2b;Tubb3;Tubb4b;Tubb5
GO:0000323	lytic vacuole	http://amigo.geneontology.org/amigo/term/GO:0000323	-0.626806	-2.06086	0.00170358	0.000673094	37	./Project_wg_result1598624913_GSEA/GO_0000323.png	18	67804;68724;68942;14466;75612;16784;15212;30930;16783;170770;13030;19141;13033;105298;11758;65114;12306;64138	Anxa2;Arl8a;Bbc3;Chmp2b;Ctsb;Ctsd;Ctsz;Epdr1;Gba;Gns;Hexb;Lamp1;Lamp2;Lgmn;Prdx6;Snx2;Vps26a;Vps35
GO:0044455	mitochondrial membrane part	http://amigo.geneontology.org/amigo/term/GO:0044455	-0.630751	-2.04271	0	0.00100964	35	./Project_wg_result1598624913_GSEA/GO_0044455.png	19	12857;30059;66108;20280;66414;73078;68342;66046;75406;225887;66576;67184;66075;17993;18674;595136;66495;72900;407785	Chchd3;Cox4i1;Ndufa12;Ndufa13;Ndufa9;Ndufb10;Ndufb3;Ndufb5;Ndufs4;Ndufs5;Ndufs6;Ndufs7;Ndufs8;Ndufv2;Pmpcb;Scp2;Slc25a3;Timm10;Uqcrh
GO:1990204	oxidoreductase complex	http://amigo.geneontology.org/amigo/term/GO:1990204	-0.681441	-2.07738	0	0.00100964	28	./Project_wg_result1598624913_GSEA/GO_1990204.png	15	66414;73078;68342;18597;66046;75406;225887;66576;67184;17993;110826;595136;66495;72900;407785	Etfb;Ndufa12;Ndufa13;Ndufb10;Ndufb3;Ndufb5;Ndufs4;Ndufs5;Ndufs6;Ndufs7;Ndufs8;Ndufv2;Pdha1;Pmpcb;Uqcrh
GO:0098798	mitochondrial protein complex	http://amigo.geneontology.org/amigo/term/GO:0098798	-0.659864	-2.15695	0	0.00100964	38	./Project_wg_result1598624913_GSEA/GO_0098798.png	22	12857;30059;66108;66414;73078;68342;66046;75406;225887;56451;66576;67184;66075;17993;110826;97212;595136;12028;66495;66230;72900;407785	Bax;Chchd3;Cox4i1;Etfb;Hadha;Mrps28;Ndufa12;Ndufa13;Ndufa9;Ndufb10;Ndufb3;Ndufb5;Ndufs4;Ndufs5;Ndufs6;Ndufs7;Ndufs8;Ndufv2;Pmpcb;Suclg1;Timm10;Uqcrh
GO:0070469	respiratory chain	http://amigo.geneontology.org/amigo/term/GO:0070469	-0.644625	-1.9689	0	0.00242314	27	./Project_wg_result1598624913_GSEA/GO_0070469.png	19	67003;68375;110323;57320;12857;66108;66414;73078;68342;66046;75406;225887;66576;67184;17993;595136;66495;72900;407785	Cox4i1;Cox6b1;Ndufa12;Ndufa13;Ndufa8;Ndufa9;Ndufb10;Ndufb3;Ndufb5;Ndufs4;Ndufs5;Ndufs6;Ndufs7;Ndufs8;Ndufv2;Park7;Pmpcb;Uqcrc2;Uqcrh
GO:0030964	NADH dehydrogenase complex	http://amigo.geneontology.org/amigo/term/GO:0030964	-0.705963	-1.88845	0.00186916	0.00774058	17	./Project_wg_result1598624913_GSEA/GO_0030964.png	11	66414;68342;66046;75406;225887;67184;17993;595136;66495;72900;407785	Ndufa12;Ndufa13;Ndufb10;Ndufb3;Ndufb5;Ndufs4;Ndufs5;Ndufs6;Ndufs7;Ndufs8;Ndufv2
GO:0044445	cytosolic part	http://amigo.geneontology.org/amigo/term/GO:0044445	0.473885	1.97372	0	0.00856113	85	./Project_wg_result1598624913_GSEA/GO_0044445.png	52	19944;67891;54127;66475;19899;56207;67089;66489;19943;16785;20005;21762;19921;13205;16898;23996;26961;52551;19989;270106;17357;20085;238217;19184;27207;75617;269261;268449;11676;68193;76808;19982;100503670;19988;66481;12469;20102;76846;19934;20103;27050;12465;12464;12468;12461;15481;59029;20084;21454;66480;20115;22186	Aldoc;Cct2;Cct4;Cct5;Cct7;Cct8;Ddx3x;Hspa8;Marcksl1;Psmc4;Psmc5;Psmc6;Psmd14;Psmd2;Rpl10l;Rpl12;Rpl13;Rpl15;Rpl18;Rpl18a;Rpl19;Rpl22;Rpl23a;Rpl24;Rpl28;Rpl29;Rpl35;Rpl36a;Rpl4;Rpl5;Rpl6;Rpl7;Rpl8;Rpl9;Rps11;Rps18;Rps19;Rps2;Rps21;Rps23;Rps25;Rps28;Rps3;Rps4x;Rps5;Rps7;Rps9;Rpsa;Sgta;Tcp1;Uba52;Uchl5
GO:0005844	polysome	http://amigo.geneontology.org/amigo/term/GO:0005844	0.601775	1.99343	0	0.00889041	33	./Project_wg_result1598624913_GSEA/GO_0005844.png	23	208643;19944;54127;66475;19899;19921;26961;19989;233908;26443;22384;238217;22352;75617;15572;68193;76808;19988;66481;77579;13629;20102;27050	Eef2;Eif4g1;Eif4h;Elavl4;Fus;Myh10;Psma6;Rpl10l;Rpl18;Rpl18a;Rpl19;Rpl24;Rpl29;Rpl6;Rpl7;Rpl8;Rps21;Rps23;Rps25;Rps28;Rps3;Rps4x;Vim
GO:1990351	transporter complex	http://amigo.geneontology.org/amigo/term/GO:1990351	-0.819971	-1.85309	0	0.00980794	9	./Project_wg_result1598624913_GSEA/GO_1990351.png	4	22318;14225;20191;12790	Cnga3;Fkbp1a;Ryr2;Vamp2
GO:0005840	ribosome	http://amigo.geneontology.org/amigo/term/GO:0005840	0.460563	1.8283	0	0.0266712	68	./Project_wg_result1598624913_GSEA/GO_0005840.png	34	19944;67891;54127;66475;19899;66489;19943;16785;20005;19921;13205;16898;26961;19989;270106;20085;238217;27207;75617;269261;15572;268449;68193;76808;19982;100503670;19988;66481;13629;20102;76846;19934;20103;27050	Ddx3x;Eef2;Elavl4;Rpl10l;Rpl12;Rpl13;Rpl18;Rpl18a;Rpl19;Rpl22;Rpl23a;Rpl24;Rpl28;Rpl29;Rpl35;Rpl36a;Rpl4;Rpl5;Rpl6;Rpl7;Rpl8;Rpl9;Rps11;Rps19;Rps2;Rps21;Rps23;Rps25;Rps28;Rps3;Rps4x;Rps5;Rps9;Rpsa
GO:0030427	site of polarized growth	http://amigo.geneontology.org/amigo/term/GO:0030427	0.545642	1.80375	0	0.0289761	32	./Project_wg_result1598624913_GSEA/GO_0030427.png	9	17762;17756;22240;13193;12934;69654;17755;12933;16574	Crmp1;Dctn2;Dcx;Dpysl2;Dpysl3;Kif5c;Map1b;Map2;Mapt
GO:0005875	microtubule associated complex	http://amigo.geneontology.org/amigo/term/GO:0005875	0.70468	1.84032	0.00209644	0.0296347	13	./Project_wg_result1598624913_GSEA/GO_0005875.png	4	17756;69654;17755;16574	Dctn2;Kif5c;Map1b;Map2
GO:0044440	endosomal part	http://amigo.geneontology.org/amigo/term/GO:0044440	-0.577032	-1.7253	0.00869565	0.0413953	26	./Project_wg_result1598624913_GSEA/GO_0044440.png	10	11749;67804;68724;68942;17274;16784;30930;16783;65114;12306	Anxa2;Anxa6;Arl8a;Chmp2b;Lamp1;Lamp2;Rab8a;Snx2;Vps26a;Vps35
GO:0031012	extracellular matrix	http://amigo.geneontology.org/amigo/term/GO:0031012	-0.570928	-1.73384	0.005386	0.0422787	28	./Project_wg_result1598624913_GSEA/GO_0031012.png	8	11747;16852;20200;13030;13033;12306;11745;64138	Anxa2;Anxa3;Anxa5;Ctsb;Ctsd;Ctsz;Lgals1;S100a6
GO:0045111	intermediate filament cytoskeleton	http://amigo.geneontology.org/amigo/term/GO:0045111	-0.643779	-1.66557	0.0103627	0.0701701	15	./Project_wg_result1598624913_GSEA/GO_0045111.png	8	386649;18546;74127;16480;109620;16418;16905;16663	Dsp;Eif6;Jup;Krt13;Krt80;Lmna;Nsfl1c;Pcp4
GO:0005667	transcription factor complex	http://amigo.geneontology.org/amigo/term/GO:0005667	0.519404	1.61216	0.0313199	0.147468	22	./Project_wg_result1598624913_GSEA/GO_0005667.png	12	21399;21849;23942;12400;15516;15182;19184;71514;68705;67673;13016;53610	Cbfb;Ctbp1;Elob;Gtf2f2;Hdac2;Hsp90ab1;Mta2;Nono;Psmc5;Sfpq;Tcea1;Trim28
GO:0032838	plasma membrane bounded cell projection cytoplasm	http://amigo.geneontology.org/amigo/term/GO:0032838	0.552368	1.59398	0.035865	0.150396	18	./Project_wg_result1598624913_GSEA/GO_0032838.png	6	17762;17756;26413;13193;16574;17758	Dcx;Kif5c;Map2;Map4;Mapk1;Mapt
GO:0000118	histone deacetylase complex	http://amigo.geneontology.org/amigo/term/GO:0000118	0.640124	1.56394	0.0317125	0.168808	10	./Project_wg_result1598624913_GSEA/GO_0000118.png	3	12419;23942;15182	Cbx5;Hdac2;Mta2
GO:0031253	cell projection membrane	http://amigo.geneontology.org/amigo/term/GO:0031253	0.44953	1.52175	0.0238095	0.175009	32	./Project_wg_result1598624913_GSEA/GO_0031253.png	10	17762;17756;20779;56193;13589;12491;74325;15516;20742;13627	Cd36;Cltb;Eef1a1;Hsp90ab1;Map2;Mapre1;Mapt;Plek;Sptbn1;Src

### Sheet: GSEA_Molecular_function
geneSet	description	link	enrichmentScore	normalizedEnrichmentScore	pValue	FDR	size	plotPath	leadingEdgeNum	leadingEdgeId	userId
GO:0015631	tubulin binding	http://amigo.geneontology.org/amigo/term/GO:0015631	0.638387	2.14999	0	0	33	./Project_wg_result1598625038_GSEA/GO_0015631.png	14	13726;17762;17756;65254;13193;12934;30960;17755;16574;17758;13589;15505;66734;74006	Dcx;Dnm1l;Dpysl2;Dpysl5;Emd;Hsph1;Kif5c;Map1b;Map1lc3a;Map2;Map4;Mapre1;Mapt;Vapa
GO:0003735	structural constituent of ribosome	http://amigo.geneontology.org/amigo/term/GO:0003735	0.517877	1.98386	0	0.00968854	57	./Project_wg_result1598625038_GSEA/GO_0003735.png	31	19944;67891;54127;66475;19899;66489;19943;16785;20005;19921;16898;26961;19989;270106;20085;238217;27207;75617;269261;268449;68193;76808;19982;100503670;19988;66481;20102;76846;19934;20103;27050	Rpl10l;Rpl12;Rpl13;Rpl18;Rpl18a;Rpl19;Rpl22;Rpl23a;Rpl24;Rpl28;Rpl29;Rpl35;Rpl36a;Rpl4;Rpl5;Rpl6;Rpl7;Rpl8;Rpl9;Rps11;Rps19;Rps2;Rps21;Rps23;Rps25;Rps28;Rps3;Rps4x;Rps5;Rps9;Rpsa
GO:0005200	structural constituent of cytoskeleton	http://amigo.geneontology.org/amigo/term/GO:0005200	0.59632	1.78709	0.0142518	0.0968854	19	./Project_wg_result1598625038_GSEA/GO_0005200.png	10	73710;22152;22154;22151;22142;227613;53857;545486;20742;22352	Sptbn1;Tuba1a;Tuba8;Tubb1;Tubb2a;Tubb2b;Tubb3;Tubb4b;Tubb5;Vim
GO:0016651	oxidoreductase activity, acting on NAD(P)H	http://amigo.geneontology.org/amigo/term/GO:0016651	-0.679573	-1.7509	0.0034965	0.115543	13	./Project_wg_result1598625038_GSEA/GO_0016651.png	8	66108;66414;75406;225887;67184;17993;109754;72900	Cyb5r3;Ndufa12;Ndufa13;Ndufa9;Ndufs4;Ndufs7;Ndufs8;Ndufv2
GO:0044183	protein binding involved in protein folding	http://amigo.geneontology.org/amigo/term/GO:0044183	-0.769615	-1.64209	0.0279851	0.155916	7	./Project_wg_result1598625038_GSEA/GO_0044183.png	2	15507;193740	Hspa1a;Hspb1
GO:0016209	antioxidant activity	http://amigo.geneontology.org/amigo/term/GO:0016209	-0.717305	-1.65473	0.00938086	0.163322	9	./Project_wg_result1598625038_GSEA/GO_0016209.png	3	11758;11757;20656	Prdx3;Prdx6;Sod2
GO:0031491	nucleosome binding	http://amigo.geneontology.org/amigo/term/GO:0031491	-0.799537	-1.75179	0.00763359	0.170973	8	./Project_wg_result1598625038_GSEA/GO_0031491.png	3	15312;94353;50887	Hmgn1;Hmgn3;Hmgn5
GO:0022803	passive transmembrane transporter activity	http://amigo.geneontology.org/amigo/term/GO:0022803	-0.692532	-1.66484	0.0151261	0.178186	10	./Project_wg_result1598625038_GSEA/GO_0022803.png	5	22334;12028;12306;20191;12790	Anxa2;Bax;Cnga3;Ryr2;Vdac2
GO:0043621	protein self-association	http://amigo.geneontology.org/amigo/term/GO:0043621	-0.807036	-1.67635	0.00733945	0.196501	6	./Project_wg_result1598625038_GSEA/GO_0043621.png	4	54196;13030;12928;20191	Crk;Ctsb;Pabpn1;Ryr2
GO:0048306	calcium-dependent protein binding	http://amigo.geneontology.org/amigo/term/GO:0048306	-0.75915	-1.78392	0.00366972	0.218283	10	./Project_wg_result1598625038_GSEA/GO_0048306.png	4	20200;22318;12306;11745	Anxa2;Anxa3;S100a6;Vamp2
GO:0002020	protease binding	http://amigo.geneontology.org/amigo/term/GO:0002020	-0.575109	-1.52707	0.0448598	0.334138	16	./Project_wg_result1598625038_GSEA/GO_0002020.png	6	75406;56436;16416;16971;12306;193740	Adrm1;Anxa2;Hspa1a;Itgb3;Lrp1;Ndufs7
GO:0016798	hydrolase activity, acting on glycosyl bonds	http://amigo.geneontology.org/amigo/term/GO:0016798	-0.684524	-1.53704	0.0432331	0.346278	8	./Project_wg_result1598625038_GSEA/GO_0016798.png	3	14466;381101;15212	Dnph1;Gba;Hexb
GO:0051117	ATPase binding	http://amigo.geneontology.org/amigo/term/GO:0051117	-0.559099	-1.40491	0.0820611	0.379939	13	./Project_wg_result1598625038_GSEA/GO_0051117.png	6	19339;56505;386649;74117;208263;170770	Actr3;Bbc3;Nsfl1c;Rab3a;Ruvbl1;Tor1aip1
GO:0051219	phosphoprotein binding	http://amigo.geneontology.org/amigo/term/GO:0051219	0.544154	1.45133	0.0600858	0.509402	14	./Project_wg_result1598625038_GSEA/GO_0051219.png	5	20779;22240;26413;12933;15162	Crmp1;Dpysl3;Hck;Mapk1;Src
GO:0003924	GTPase activity	http://amigo.geneontology.org/amigo/term/GO:0003924	0.46202	1.57991	0.02267	0.512685	40	./Project_wg_result1598625038_GSEA/GO_0003924.png	13	59021;73710;22152;22154;22151;14681;22142;227613;53857;74006;13205;545486;13627	Ddx3x;Dnm1l;Eef1a1;Gnao1;Rab2a;Tuba1a;Tuba8;Tubb1;Tubb2a;Tubb2b;Tubb3;Tubb4b;Tubb5
GO:0003725	double-stranded RNA binding	http://amigo.geneontology.org/amigo/term/GO:0003725	0.514725	1.48299	0.0572082	0.521163	19	./Project_wg_result1598625038_GSEA/GO_0003725.png	7	227613;15516;13205;104721;22384;67781;22352	Ddx1;Ddx3x;Eif4h;Hsp90ab1;Ilf2;Tubb4b;Vim
GO:0001228	DNA-binding transcription activator activity, RNA polymerase II-specific	http://amigo.geneontology.org/amigo/term/GO:0001228	0.525617	1.46167	0.0550847	0.530597	14	./Project_wg_result1598625038_GSEA/GO_0001228.png	8	17536;98415;18028;22697;230908;51886;21807;15387	Fubp1;Hnrnpk;Meis2;Nfib;Nucks1;Tardbp;Tsc22d1;Zscan21
GO:0001882	nucleoside binding	http://amigo.geneontology.org/amigo/term/GO:0001882	0.380722	1.40304	0.0498753	0.565075	52	./Project_wg_result1598625038_GSEA/GO_0001882.png	15	217869;59021;73710;22152;22154;22151;14681;22142;227613;53857;74006;15516;545486;18103;13627	Dnm1l;Eef1a1;Eif5;Gnao1;Hsp90ab1;Nme2;Rab2a;Tuba1a;Tuba8;Tubb1;Tubb2a;Tubb2b;Tubb3;Tubb4b;Tubb5
GO:0016810	hydrolase activity, acting on carbon-nitrogen (but not peptide) bonds	http://amigo.geneontology.org/amigo/term/GO:0016810	0.566222	1.48767	0.0739958	0.577929	12	./Project_wg_result1598625038_GSEA/GO_0016810.png	6	22240;65254;12934;12933;23942;15182	Crmp1;Dpysl2;Dpysl3;Dpysl5;Hdac2;Mta2
GO:0031369	translation initiation factor binding	http://amigo.geneontology.org/amigo/term/GO:0031369	0.62596	1.50878	0.0575221	0.585618	9	./Project_wg_result1598625038_GSEA/GO_0031369.png	5	217869;208643;13205;27979;20085	Ddx3x;Eif3b;Eif4g1;Eif5;Rps19
