## Supplementary material for "Centrosome-dependent microtubule organization sets the conditions for axon formation": STRING

### Sheet: Sheet1
1	GO-term	description	count in gene set	false discovery rate
1	GO:0006412	translation	21 of 313	4.28e-15
1	GO:0009987	cellular process	92 of 12459	1.95e-12
1	GO:0002181	cytoplasmic translation	11 of 55	2.73e-12
1	GO:0043603	cellular amide metabolic process	22 of 644	5.65e-11
1	GO:0010467	gene expression	40 of 3013	2.09e-08
1	GO:0034641	cellular nitrogen compound metabolic process	48 of 4247	2.21e-08
1	GO:0044271	cellular nitrogen compound biosynthetic process	37 of 2781	1.16e-07
1	GO:1901566	organonitrogen compound biosynthetic process	23 of 1122	2.12e-07
1	GO:0034645	cellular macromolecule biosynthetic process	36 of 2778	3.78e-07
1	GO:0071840	cellular component organization or biogenesis	48 of 4730	6.12e-07
1	GO:0043170	macromolecule metabolic process	56 of 6225	8.52e-07
1	GO:0048518	positive regulation of biological process	51 of 5340	9.8e-07
1	GO:0044249	cellular biosynthetic process	40 of 3571	1.52e-06
1	GO:1901576	organic substance biosynthetic process	40 of 3651	2.7e-06
1	GO:0022613	ribonucleoprotein complex biogenesis	13 of 380	2.73e-06
1	GO:0010975	regulation of neuron projection development	15 of 547	3.49e-06
1	GO:0044237	cellular metabolic process	60 of 7348	4.36e-06
1	GO:0044238	primary metabolic process	60 of 7426	6.39e-06
1	GO:0071704	organic substance metabolic process	61 of 7733	1.06e-05
1	GO:0016043	cellular component organization	44 of 4560	1.08e-05
1	GO:0010468	regulation of gene expression	39 of 3720	1.08e-05
1	GO:0008152	metabolic process	63 of 8164	1.08e-05
1	GO:0010769	regulation of cell morphogenesis involved in differentiation	11 of 299	1.17e-05
1	GO:0044267	cellular protein metabolic process	34 of 2995	1.39e-05
1	GO:0008361	regulation of cell size	9 of 184	1.6e-05
1	GO:0050789	regulation of biological process	69 of 9594	1.68e-05
1	GO:0010608	posttranscriptional regulation of gene expression	12 of 392	1.85e-05
1	GO:0022008	neurogenesis	24 of 1650	1.88e-05
1	GO:0022618	ribonucleoprotein complex assembly	9 of 192	1.99e-05
1	GO:0048699	generation of neurons	23 of 1538	2.05e-05
1	GO:0044260	cellular macromolecule metabolic process	47 of 5233	2.05e-05
1	GO:0065007	biological regulation	71 of 10168	2.47e-05
1	GO:0010976	positive regulation of neuron projection development	11 of 333	2.47e-05
1	GO:0006996	organelle organization	32 of 2805	2.48e-05
1	GO:0006807	nitrogen compound metabolic process	56 of 6983	2.48e-05
1	GO:0009889	regulation of biosynthetic process	37 of 3613	2.93e-05
1	GO:0048522	positive regulation of cellular process	44 of 4827	3.57e-05
1	GO:0007010	cytoskeleton organization	17 of 916	4.18e-05
1	GO:0061387	regulation of extent of cell growth	7 of 108	4.19e-05
1	GO:0007399	nervous system development	27 of 2181	4.59e-05
1	GO:0007409	axonogenesis	10 of 310	7.84e-05
1	GO:0050770	regulation of axonogenesis	8 of 178	8.33e-05
1	GO:2000112	regulation of cellular macromolecule biosynthetic process	34 of 3324	8.63e-05
1	GO:0022604	regulation of cell morphogenesis	12 of 478	8.63e-05
1	GO:0060284	regulation of cell development	17 of 992	9.87e-05

### Sheet: Sheet2
	GO-term	description	count in gene set	false discovery rate
1	GO:0006412	translation	21 of 313	4.28e-15
1	GO:0007010	cytoskeleton organization	17 of 916	4.18e-05
1	GO:0007409	axonogenesis	10 of 310	7.84e-05
